# Personalized Molecular Signatures of Insulin Resistance and Type 2 Diabetes

**DOI:** 10.1101/2024.02.06.578994

**Authors:** Jeppe Kjærgaard Larsen, Ben Stocks, John Henderson, Daniel Andersson, Jesper Bäckdahl, Daniel Eriksson-Hogling, Jacob V. Stidsen, Kei Sakamoto, Kurt Højlund, Mikael Rydén, Juleen R. Zierath, Anna Krook, Atul S. Deshmukh

## Abstract

**Highlights:**

- Advanced proteomics analysis reveals personalized signatures of insulin resistance
- Fasting muscle proteome and phosphoproteome predicts whole-body insulin sensitivity
- Insulin-stimulated phosphoproteome reveals selective insulin resistance signatures
- Phosphoproteome and proteome atlas explains sex-specific muscle metabolism

Graphical Abstract

Insulin resistance is a hallmark of type 2 diabetes, which is a highly heterogeneous disease with diverse pathology. Understanding the molecular signatures of insulin resistance and its association with individual phenotypic traits is crucial for advancing precision medicine in type 2 diabetes. Utilizing cutting-edge proteomics technology, we mapped the proteome and phosphoproteome of skeletal muscle from >120 men and women with normal glucose tolerance or type 2 diabetes, with varying degrees of insulin sensitivity. Leveraging deep *in vivo* phenotyping, we reveal that fasting proteome and phosphoproteome signatures strongly predict insulin sensitivity. Furthermore, the insulin-stimulated phosphoproteome revealed both dysregulated and preserved signaling nodes - even in individuals with severe insulin resistance. While substantial sex-specific differences in the proteome and phosphoproteome were identified, molecular signatures of insulin resistance remained largely similar between men and women. These findings underscore the need for precision medicine approaches in type 2 diabetes care, acknowledging disease heterogeneity.
