## Supplementary material for "Personalized Molecular Signatures of Insulin Resistance and Type 2 Diabetes": Suppl. Table 1

### Sheet: Ark1
Mean ± SD
Discovery cohort
	NGT	T2D	P value
Age	56 ± 9	60 ± 8	0.07
BMI	26,8 ± 2,5	29,1 ± 3,6	0.003
HbA1c	35,6 ± 3,7	49,5 ± 6,7	1.9e-13
FBG	5,4 ± 0,5	7,8 ± 1,5	2.9e-12
Validation cohort
	NGT	T2D	P value
Age	61 ± 6	61 ± 5	0.76
BMI	29,2 ± 4,1	28,5 ± 3,5	0.76
HbA1c	32,9 ± 3,9	50,5 ± 7,7	4.5e-07
FBG	5,4 ± 0,4	9,2 ± 2,5	8.8e-07
